# Microbiome composition modulates the lethal outcome of Drosophila A virus infection

**DOI:** 10.1101/2025.10.16.682821

**Authors:** Rubén González, Mauro Castelló-Sanjuán, Ottavia Romoli, Hervé Blanc, Hiroko Kobayashi, Jared Nigg, Maria-Carla Saleh

## Abstract

Host-associated microbiomes can strongly influence viral infection outcomes, yet how minor variations in commensal bacterial composition modulate viral pathogenesis remain poorly understood. Here, we used *Drosophila melanogaster* to investigate how bacterial microbiome composition affects pathogenesis of enteric RNA viruses. *Lactiplantibacillus plantarum* supplementation increased bacterial microbiome diversity without altering total bacterial load, while *Acetobacter pomorum* supplementation had minimal impact on the bacterial microbiome. *L. plantarum*-enriched flies exhibited an additional ∼15% reduction in lifespan from Drosophila A virus (DAV) infection despite showing reduced viral protein accumulation and similar viral RNA levels. The reduction in tolerance to viral infection required live bacteria and was observed only for DAV, as no change in mortality was observed with Nora virus or Drosophila C virus infections. Mechanistic investigations revealed that tolerance reduction occurs independently of transcriptional immune responses, as DAV-infected flies showed similar transcriptional profiles regardless of bacterial microbiome composition. Intestinal barrier function assays demonstrated that *L. plantarum*-supplemented flies died before developing signs of gut barrier disruption, suggesting that extra-intestinal mechanisms contribute to mortality; this interpretation is further supported by similar levels of intestinal damage markers observed in virus-infected flies under both microbiome conditions. Viral genomic sequencing ruled out microbiome-driven selection of more pathogenic viral variants, as no adaptive mutations were observed between microbiome conditions that could account for the differential pathogenesis. These findings describe how subtle shifts in microbiome composition modulate viral infection outcomes through pathways that operate independently of canonical immune responses, viral evolution, and intestinal damage.
