## Supplementary File 3 for "Microbiome composition modulates the lethal outcome of Drosophila A virus infection"

### Sheet: Summary
Category	Count
Total mutations analyzed	128
Present in Stock	58
New in MRS only	27
New in Lp only	26
New in both treatments	17
Disappeared (Stock only)	0
Stable in MRS (±5%)	9
Stable in Lp (±5%)	13
Increased in MRS (>5%)	42
Increased in Lp (>5%)	47
Decreased in MRS (>-5%)	13
Decreased in Lp (>-5%)	5
Present in both treatments	45
Present in MRS only	38
Present in Lp only	45

### Sheet: Mutations
Mutation_ID	POS	REF	ALT	Region	Mutation_Type	Stock_AF	MRS_AF	Lp_AF	AF_Change_MRS	AF_Change_Lp	Stock_Samples	MRS_Samples	Lp_Samples	Total_Samples	MRS_Classification	Lp_Classification	Presence_Pattern	Exclusivity	Origin	Significant_Change	Present_in_Stock	Present_in_MRS	Present_in_Lp	New_in_MRS	New_in_Lp	Increased_MRS	Increased_Lp	Decreased_MRS	Decreased_Lp	No_Change_MRS	No_Change_Lp
64_C_T	64	C	T	5'UTR	Transition	0	0.599078	0	0.599078	0	0	1	0	1	New mutation	Absent	MRS only	MRS exclusive	New mutation	Large change (>20%)	FALSE	TRUE	FALSE	TRUE	FALSE	TRUE	FALSE	FALSE	FALSE	FALSE	FALSE
75_T_C	75	T	C	5'UTR	Transition	0	0	0.162032	0	0.162032	0	0	2	2	Absent	New mutation	Lp only	Lp exclusive	New mutation	Moderate change (10-19%)	FALSE	FALSE	TRUE	FALSE	TRUE	FALSE	TRUE	FALSE	FALSE	FALSE	FALSE
80_C_T	80	C	T	5'UTR	Transition	0.132371	0	0.195471	-0.132371	0.0631005	1	0	2	3	Absent	AF increased (>5%)	Stock + Lp only	Lp exclusive	In inoculum	Moderate change (10-19%)	TRUE	FALSE	TRUE	FALSE	FALSE	FALSE	TRUE	TRUE	FALSE	FALSE	FALSE
117_C_T	117	C	T	RdRP	Transition	0.084085	0.388136	0.147727	0.304051	0.063642	1	3	1	5	AF increased (>5%)	AF increased (>5%)	All conditions	Both treatments	In inoculum	Large change (>20%)	TRUE	TRUE	TRUE	FALSE	FALSE	TRUE	TRUE	FALSE	FALSE	FALSE	FALSE
134_A_T	134	A	T	RdRP	Transversion	0	0.014891	0.013212	0.014891	0.013212	0	3	1	4	New mutation	New mutation	MRS + Lp only	Both treatments	New mutation	Minimal change (<5%)	FALSE	TRUE	TRUE	TRUE	TRUE	FALSE	FALSE	FALSE	FALSE	FALSE	FALSE
219_T_C	219	T	C	RdRP	Transition	0.14138	0	0.140564	-0.14138	-0.000816	1	0	2	3	Absent	No AF change (<5%)	Stock + Lp only	Lp exclusive	In inoculum	Moderate change (10-19%)	TRUE	FALSE	TRUE	FALSE	FALSE	FALSE	FALSE	TRUE	FALSE	FALSE	TRUE
239_C_T	239	C	T	RdRP	Transition	0.990971	0.965801	0.901744	-0.0251698	-0.0892265	1	4	4	9	No AF change (<5%)	AF decreased (‚â§5%)	All conditions	Both treatments	In inoculum	Small change (5-9%)	TRUE	TRUE	TRUE	FALSE	FALSE	FALSE	FALSE	FALSE	TRUE	TRUE	FALSE
302_C_T	302	C	T	RdRP	Transition	0.996967	0.98827	0.972749	-0.00869675	-0.0242177	1	4	4	9	No AF change (<5%)	No AF change (<5%)	All conditions	Both treatments	In inoculum	Minimal change (<5%)	TRUE	TRUE	TRUE	FALSE	FALSE	FALSE	FALSE	FALSE	FALSE	TRUE	TRUE
315_C_T	315	C	T	RdRP	Transition	0.013268	0.017004	0	0.003736	-0.013268	1	1	0	2	No AF change (<5%)	Absent	Stock + MRS only	MRS exclusive	In inoculum	Minimal change (<5%)	TRUE	TRUE	FALSE	FALSE	FALSE	FALSE	FALSE	FALSE	FALSE	TRUE	FALSE
360_T_C	360	T	C	RdRP	Transition	0.983414	0.984746	0.973961	0.00133225	-0.0094535	1	4	4	9	No AF change (<5%)	No AF change (<5%)	All conditions	Both treatments	In inoculum	Minimal change (<5%)	TRUE	TRUE	TRUE	FALSE	FALSE	FALSE	FALSE	FALSE	FALSE	TRUE	TRUE
364_C_T	364	C	T	RdRP	Transition	0.984656	0.979406	0.970688	-0.0052505	-0.0139675	1	4	4	9	No AF change (<5%)	No AF change (<5%)	All conditions	Both treatments	In inoculum	Minimal change (<5%)	TRUE	TRUE	TRUE	FALSE	FALSE	FALSE	FALSE	FALSE	FALSE	TRUE	TRUE
480_A_G	480	A	G	RdRP	Transition	0	0	0.162479	0	0.162479	0	0	1	1	Absent	New mutation	Lp only	Lp exclusive	New mutation	Moderate change (10-19%)	FALSE	FALSE	TRUE	FALSE	TRUE	FALSE	TRUE	FALSE	FALSE	FALSE	FALSE
497_A_T	497	A	T	RdRP	Transversion	0	0.010107	0	0.010107	0	0	1	0	1	New mutation	Absent	MRS only	MRS exclusive	New mutation	Minimal change (<5%)	FALSE	TRUE	FALSE	TRUE	FALSE	FALSE	FALSE	FALSE	FALSE	FALSE	FALSE
514_T_A	514	T	A	RdRP	Transversion	0	0.010872	0	0.010872	0	0	1	0	1	New mutation	Absent	MRS only	MRS exclusive	New mutation	Minimal change (<5%)	FALSE	TRUE	FALSE	TRUE	FALSE	FALSE	FALSE	FALSE	FALSE	FALSE	FALSE
544_A_T	544	A	T	RdRP	Transversion	0	0.01585	0.014089	0.01585	0.014089	0	1	1	2	New mutation	New mutation	MRS + Lp only	Both treatments	New mutation	Minimal change (<5%)	FALSE	TRUE	TRUE	TRUE	TRUE	FALSE	FALSE	FALSE	FALSE	FALSE	FALSE
695_G_A	695	G	A	RdRP	Transition	0.123142	0	0.290133	-0.123142	0.16699	1	0	2	3	Absent	AF increased (>5%)	Stock + Lp only	Lp exclusive	In inoculum	Moderate change (10-19%)	TRUE	FALSE	TRUE	FALSE	FALSE	FALSE	TRUE	TRUE	FALSE	FALSE	FALSE
741_T_C	741	T	C	RdRP	Transition	0	0.455197	0	0.455197	0	0	1	0	1	New mutation	Absent	MRS only	MRS exclusive	New mutation	Large change (>20%)	FALSE	TRUE	FALSE	TRUE	FALSE	TRUE	FALSE	FALSE	FALSE	FALSE	FALSE
780_T_C	780	T	C	RdRP	Transition	0.226968	0.71258	0.567924	0.485612	0.340956	1	4	4	9	AF increased (>5%)	AF increased (>5%)	All conditions	Both treatments	In inoculum	Large change (>20%)	TRUE	TRUE	TRUE	FALSE	FALSE	TRUE	TRUE	FALSE	FALSE	FALSE	FALSE
831_T_C	831	T	C	RdRP	Transition	0.059777	0	0.241071	-0.059777	0.181294	1	0	1	2	Absent	AF increased (>5%)	Stock + Lp only	Lp exclusive	In inoculum	Moderate change (10-19%)	TRUE	FALSE	TRUE	FALSE	FALSE	FALSE	TRUE	TRUE	FALSE	FALSE	FALSE
855_A_G	855	A	G	RdRP	Transition	0.073931	0.216992	0.368696	0.143061	0.294765	1	2	1	4	AF increased (>5%)	AF increased (>5%)	All conditions	Both treatments	In inoculum	Large change (>20%)	TRUE	TRUE	TRUE	FALSE	FALSE	TRUE	TRUE	FALSE	FALSE	FALSE	FALSE
921_T_A	921	T	A	RdRP	Transversion	0.105617	0.290753	0.045181	0.185136	-0.060436	1	2	1	4	AF increased (>5%)	AF decreased (‚â§5%)	All conditions	Both treatments	In inoculum	Moderate change (10-19%)	TRUE	TRUE	TRUE	FALSE	FALSE	TRUE	FALSE	FALSE	TRUE	FALSE	FALSE
983_A_T	983	A	T	RdRP	Transversion	0	0.011316	0.010937	0.011316	0.010937	0	2	1	3	New mutation	New mutation	MRS + Lp only	Both treatments	New mutation	Minimal change (<5%)	FALSE	TRUE	TRUE	TRUE	TRUE	FALSE	FALSE	FALSE	FALSE	FALSE	FALSE
1035_A_G	1035	A	G	RdRP	Transition	0.083497	0	0.121185	-0.083497	0.0376875	1	0	2	3	Absent	No AF change (<5%)	Stock + Lp only	Lp exclusive	In inoculum	Small change (5-9%)	TRUE	FALSE	TRUE	FALSE	FALSE	FALSE	FALSE	TRUE	FALSE	FALSE	TRUE
1080_T_C	1080	T	C	RdRP	Transition	0	0.401709	0	0.401709	0	0	1	0	1	New mutation	Absent	MRS only	MRS exclusive	New mutation	Large change (>20%)	FALSE	TRUE	FALSE	TRUE	FALSE	TRUE	FALSE	FALSE	FALSE	FALSE	FALSE
1131_T_C	1131	T	C	RdRP	Transition	0.041662	0.15	0	0.108338	-0.041662	1	1	0	2	AF increased (>5%)	Absent	Stock + MRS only	MRS exclusive	In inoculum	Moderate change (10-19%)	TRUE	TRUE	FALSE	FALSE	FALSE	TRUE	FALSE	FALSE	FALSE	FALSE	FALSE
1277_T_A	1277	T	A	RdRP	Transversion	0	0	0.011916	0	0.011916	0	0	1	1	Absent	New mutation	Lp only	Lp exclusive	New mutation	Minimal change (<5%)	FALSE	FALSE	TRUE	FALSE	TRUE	FALSE	FALSE	FALSE	FALSE	FALSE	FALSE
1362_T_C	1362	T	C	RdRP	Transition	0	0.094942	0	0.094942	0	0	1	0	1	New mutation	Absent	MRS only	MRS exclusive	New mutation	Small change (5-9%)	FALSE	TRUE	FALSE	TRUE	FALSE	TRUE	FALSE	FALSE	FALSE	FALSE	FALSE
1389_C_T	1389	C	T	RdRP	Transition	0.101958	0.223779	0.040926	0.121821	-0.061032	1	2	1	4	AF increased (>5%)	AF decreased (‚â§5%)	All conditions	Both treatments	In inoculum	Moderate change (10-19%)	TRUE	TRUE	TRUE	FALSE	FALSE	TRUE	FALSE	FALSE	TRUE	FALSE	FALSE
1395_T_C	1395	T	C	RdRP	Transition	0.08464	0.213832	0.038971	0.129191	-0.045669	1	2	1	4	AF increased (>5%)	No AF change (<5%)	All conditions	Both treatments	In inoculum	Moderate change (10-19%)	TRUE	TRUE	TRUE	FALSE	FALSE	TRUE	FALSE	FALSE	FALSE	FALSE	TRUE
1399_A_T	1399	A	T	RdRP	Transversion	0	0.011199	0	0.011199	0	0	1	0	1	New mutation	Absent	MRS only	MRS exclusive	New mutation	Minimal change (<5%)	FALSE	TRUE	FALSE	TRUE	FALSE	FALSE	FALSE	FALSE	FALSE	FALSE	FALSE
1422_C_T	1422	C	T	RdRP	Transition	0.455098	0.055622	0.384451	-0.399476	-0.0706467	1	2	3	6	AF decreased (‚â§5%)	AF decreased (‚â§5%)	All conditions	Both treatments	In inoculum	Large change (>20%)	TRUE	TRUE	TRUE	FALSE	FALSE	FALSE	FALSE	TRUE	TRUE	FALSE	FALSE
1428_T_C	1428	T	C	RdRP	Transition	0	0.217065	0	0.217065	0	0	1	0	1	New mutation	Absent	MRS only	MRS exclusive	New mutation	Large change (>20%)	FALSE	TRUE	FALSE	TRUE	FALSE	TRUE	FALSE	FALSE	FALSE	FALSE	FALSE
1493_A_T	1493	A	T	RdRP	Transversion	0	0.010499	0	0.010499	0	0	1	0	1	New mutation	Absent	MRS only	MRS exclusive	New mutation	Minimal change (<5%)	FALSE	TRUE	FALSE	TRUE	FALSE	FALSE	FALSE	FALSE	FALSE	FALSE	FALSE
1497_A_T	1497	A	T	RdRP	Transversion	0	0	0.010835	0	0.010835	0	0	1	1	Absent	New mutation	Lp only	Lp exclusive	New mutation	Minimal change (<5%)	FALSE	FALSE	TRUE	FALSE	TRUE	FALSE	FALSE	FALSE	FALSE	FALSE	FALSE
1553_T_C	1553	T	C	RdRP	Transition	0	0	0.104167	0	0.104167	0	0	1	1	Absent	New mutation	Lp only	Lp exclusive	New mutation	Moderate change (10-19%)	FALSE	FALSE	TRUE	FALSE	TRUE	FALSE	TRUE	FALSE	FALSE	FALSE	FALSE
1557_A_T	1557	A	T	RdRP	Transversion	0	0.012043	0.012306	0.012043	0.012306	0	1	1	2	New mutation	New mutation	MRS + Lp only	Both treatments	New mutation	Minimal change (<5%)	FALSE	TRUE	TRUE	TRUE	TRUE	FALSE	FALSE	FALSE	FALSE	FALSE	FALSE
1585_A_T	1585	A	T	RdRP	Transversion	0	0.010509	0	0.010509	0	0	1	0	1	New mutation	Absent	MRS only	MRS exclusive	New mutation	Minimal change (<5%)	FALSE	TRUE	FALSE	TRUE	FALSE	FALSE	FALSE	FALSE	FALSE	FALSE	FALSE
1596_T_C	1596	T	C	RdRP	Transition	0.114237	0.441412	0.43691	0.327175	0.322673	1	3	3	7	AF increased (>5%)	AF increased (>5%)	All conditions	Both treatments	In inoculum	Large change (>20%)	TRUE	TRUE	TRUE	FALSE	FALSE	TRUE	TRUE	FALSE	FALSE	FALSE	FALSE
1602_T_C	1602	T	C	RdRP	Transition	0.084756	0.199006	0.035643	0.11425	-0.049113	1	2	1	4	AF increased (>5%)	No AF change (<5%)	All conditions	Both treatments	In inoculum	Moderate change (10-19%)	TRUE	TRUE	TRUE	FALSE	FALSE	TRUE	FALSE	FALSE	FALSE	FALSE	TRUE
1626_C_T	1626	C	T	RdRP	Transition	0.086186	0.225149	0.039704	0.138962	-0.046482	1	2	1	4	AF increased (>5%)	No AF change (<5%)	All conditions	Both treatments	In inoculum	Moderate change (10-19%)	TRUE	TRUE	TRUE	FALSE	FALSE	TRUE	FALSE	FALSE	FALSE	FALSE	TRUE
1644_G_A	1644	G	A	RdRP	Transition	0	0	0.185811	0	0.185811	0	0	1	1	Absent	New mutation	Lp only	Lp exclusive	New mutation	Moderate change (10-19%)	FALSE	FALSE	TRUE	FALSE	TRUE	FALSE	TRUE	FALSE	FALSE	FALSE	FALSE
1665_A_C	1665	A	C	RdRP	Transversion	0.018619	0.191057	0	0.172438	-0.018619	1	1	0	2	AF increased (>5%)	Absent	Stock + MRS only	MRS exclusive	In inoculum	Moderate change (10-19%)	TRUE	TRUE	FALSE	FALSE	FALSE	TRUE	FALSE	FALSE	FALSE	FALSE	FALSE
1671_T_C	1671	T	C	RdRP	Transition	0.016575	0.283946	0.336283	0.267371	0.319708	1	1	1	3	AF increased (>5%)	AF increased (>5%)	All conditions	Both treatments	In inoculum	Large change (>20%)	TRUE	TRUE	TRUE	FALSE	FALSE	TRUE	TRUE	FALSE	FALSE	FALSE	FALSE
2011_C_T	2011	C	T	RdRP	Transition	0	0	0.285714	0	0.285714	0	0	1	1	Absent	New mutation	Lp only	Lp exclusive	New mutation	Large change (>20%)	FALSE	FALSE	TRUE	FALSE	TRUE	FALSE	TRUE	FALSE	FALSE	FALSE	FALSE
2016_C_T	2016	C	T	RdRP	Transition	0.015354	0	0.144201	-0.015354	0.128847	1	0	1	2	Absent	AF increased (>5%)	Stock + Lp only	Lp exclusive	In inoculum	Moderate change (10-19%)	TRUE	FALSE	TRUE	FALSE	FALSE	FALSE	TRUE	FALSE	FALSE	FALSE	FALSE
2031_A_T	2031	A	T	RdRP	Transversion	0	0.0155667	0.013788	0.0155667	0.013788	0	3	1	4	New mutation	New mutation	MRS + Lp only	Both treatments	New mutation	Minimal change (<5%)	FALSE	TRUE	TRUE	TRUE	TRUE	FALSE	FALSE	FALSE	FALSE	FALSE	FALSE
2049_A_T	2049	A	T	RdRP	Transversion	0	0.014525	0.012727	0.014525	0.012727	0	1	1	2	New mutation	New mutation	MRS + Lp only	Both treatments	New mutation	Minimal change (<5%)	FALSE	TRUE	TRUE	TRUE	TRUE	FALSE	FALSE	FALSE	FALSE	FALSE	FALSE
2053_A_T	2053	A	T	RdRP	Transversion	0	0.013099	0.012662	0.013099	0.012662	0	2	1	3	New mutation	New mutation	MRS + Lp only	Both treatments	New mutation	Minimal change (<5%)	FALSE	TRUE	TRUE	TRUE	TRUE	FALSE	FALSE	FALSE	FALSE	FALSE	FALSE
2056_A_T	2056	A	T	RdRP	Transversion	0	0.0139	0.013695	0.0139	0.013695	0	2	1	3	New mutation	New mutation	MRS + Lp only	Both treatments	New mutation	Minimal change (<5%)	FALSE	TRUE	TRUE	TRUE	TRUE	FALSE	FALSE	FALSE	FALSE	FALSE	FALSE
2142_A_G	2142	A	G	RdRP	Transition	0	0	0.196526	0	0.196526	0	0	1	1	Absent	New mutation	Lp only	Lp exclusive	New mutation	Moderate change (10-19%)	FALSE	FALSE	TRUE	FALSE	TRUE	FALSE	TRUE	FALSE	FALSE	FALSE	FALSE
2190_T_C	2190	T	C	RdRP	Transition	0.053822	0.206633	0	0.152811	-0.053822	1	1	0	2	AF increased (>5%)	Absent	Stock + MRS only	MRS exclusive	In inoculum	Moderate change (10-19%)	TRUE	TRUE	FALSE	FALSE	FALSE	TRUE	FALSE	FALSE	TRUE	FALSE	FALSE
2197_A_G	2197	A	G	RdRP	Transition	0	0	0.15625	0	0.15625	0	0	1	1	Absent	New mutation	Lp only	Lp exclusive	New mutation	Moderate change (10-19%)	FALSE	FALSE	TRUE	FALSE	TRUE	FALSE	TRUE	FALSE	FALSE	FALSE	FALSE
2208_T_C	2208	T	C	RdRP	Transition	0.020138	0.216835	0.163749	0.196697	0.143611	1	1	1	3	AF increased (>5%)	AF increased (>5%)	All conditions	Both treatments	In inoculum	Moderate change (10-19%)	TRUE	TRUE	TRUE	FALSE	FALSE	TRUE	TRUE	FALSE	FALSE	FALSE	FALSE
2226_G_A	2226	G	A	RdRP	Transition	0.017728	0	0.136574	-0.017728	0.118846	1	0	1	2	Absent	AF increased (>5%)	Stock + Lp only	Lp exclusive	In inoculum	Moderate change (10-19%)	TRUE	FALSE	TRUE	FALSE	FALSE	FALSE	TRUE	FALSE	FALSE	FALSE	FALSE
2246_T_A	2246	T	A	RdRP	Transversion	0	0	0.017312	0	0.017312	0	0	1	1	Absent	New mutation	Lp only	Lp exclusive	New mutation	Minimal change (<5%)	FALSE	FALSE	TRUE	FALSE	TRUE	FALSE	FALSE	FALSE	FALSE	FALSE	FALSE
2313_G_A	2313	G	A	RdRP	Transition	0.022234	0.422222	0	0.399988	-0.022234	1	1	0	2	AF increased (>5%)	Absent	Stock + MRS only	MRS exclusive	In inoculum	Large change (>20%)	TRUE	TRUE	FALSE	FALSE	FALSE	TRUE	FALSE	FALSE	FALSE	FALSE	FALSE
2325_A_C	2325	A	C	RdRP	Transversion	0	0	0.038111	0	0.038111	0	0	1	1	Absent	New mutation	Lp only	Lp exclusive	New mutation	Minimal change (<5%)	FALSE	FALSE	TRUE	FALSE	TRUE	FALSE	FALSE	FALSE	FALSE	FALSE	FALSE
2328_T_C	2328	T	C	RdRP	Transition	0.872603	0.678471	0.950101	-0.194132	0.077498	1	4	4	9	AF decreased (‚â§5%)	AF increased (>5%)	All conditions	Both treatments	In inoculum	Moderate change (10-19%)	TRUE	TRUE	TRUE	FALSE	FALSE	FALSE	TRUE	TRUE	FALSE	FALSE	FALSE
2442_A_G	2442	A	G	RdRP	Transition	0.074377	0.186372	0.035807	0.111995	-0.03857	1	2	1	4	AF increased (>5%)	No AF change (<5%)	All conditions	Both treatments	In inoculum	Moderate change (10-19%)	TRUE	TRUE	TRUE	FALSE	FALSE	TRUE	FALSE	FALSE	FALSE	FALSE	TRUE
2448_C_T	2448	C	T	RdRP	Transition	0.02889	0.460012	0.030029	0.431122	0.001139	1	1	1	3	AF increased (>5%)	No AF change (<5%)	All conditions	Both treatments	In inoculum	Large change (>20%)	TRUE	TRUE	TRUE	FALSE	FALSE	TRUE	FALSE	FALSE	FALSE	FALSE	TRUE
2469_A_T	2469	A	T	RdRP	Transversion	0	0.012168	0	0.012168	0	0	2	0	2	New mutation	Absent	MRS only	MRS exclusive	New mutation	Minimal change (<5%)	FALSE	TRUE	FALSE	TRUE	FALSE	FALSE	FALSE	FALSE	FALSE	FALSE	FALSE
2643_C_T	2643	C	T	RdRP	Transition	0	0	0.201354	0	0.201354	0	0	1	1	Absent	New mutation	Lp only	Lp exclusive	New mutation	Large change (>20%)	FALSE	FALSE	TRUE	FALSE	TRUE	FALSE	TRUE	FALSE	FALSE	FALSE	FALSE
2676_C_T	2676	C	T	RdRP	Transition	0	0	0.24006	0	0.24006	0	0	1	1	Absent	New mutation	Lp only	Lp exclusive	New mutation	Large change (>20%)	FALSE	FALSE	TRUE	FALSE	TRUE	FALSE	TRUE	FALSE	FALSE	FALSE	FALSE
2726_C_T	2726	C	T	RdRP	Transition	0.231494	0.695785	0.548927	0.464292	0.317433	1	4	4	9	AF increased (>5%)	AF increased (>5%)	All conditions	Both treatments	In inoculum	Large change (>20%)	TRUE	TRUE	TRUE	FALSE	FALSE	TRUE	TRUE	FALSE	FALSE	FALSE	FALSE
2730_C_T	2730	C	T	RdRP	Transition	0	0.097846	0	0.097846	0	0	1	0	1	New mutation	Absent	MRS only	MRS exclusive	New mutation	Small change (5-9%)	FALSE	TRUE	FALSE	TRUE	FALSE	TRUE	FALSE	FALSE	FALSE	FALSE	FALSE
3018_T_C	3018	T	C	RdRP	Transition	0	0	0.140554	0	0.140554	0	0	1	1	Absent	New mutation	Lp only	Lp exclusive	New mutation	Moderate change (10-19%)	FALSE	FALSE	TRUE	FALSE	TRUE	FALSE	TRUE	FALSE	FALSE	FALSE	FALSE
3020_T_A	3020	T	A	RdRP	Transversion	0	0.013034	0.013491	0.013034	0.013491	0	1	1	2	New mutation	New mutation	MRS + Lp only	Both treatments	New mutation	Minimal change (<5%)	FALSE	TRUE	TRUE	TRUE	TRUE	FALSE	FALSE	FALSE	FALSE	FALSE	FALSE
3069_C_T	3069	C	T	RdRP	Transition	0.023321	0.25252	0.2983	0.229199	0.274979	1	1	1	3	AF increased (>5%)	AF increased (>5%)	All conditions	Both treatments	In inoculum	Large change (>20%)	TRUE	TRUE	TRUE	FALSE	FALSE	TRUE	TRUE	FALSE	FALSE	FALSE	FALSE
3270_C_A	3270	C	A	RdRP	Transversion	0.012315	0.097872	0	0.085557	-0.012315	1	1	0	2	AF increased (>5%)	Absent	Stock + MRS only	MRS exclusive	In inoculum	Small change (5-9%)	TRUE	TRUE	FALSE	FALSE	FALSE	TRUE	FALSE	FALSE	FALSE	FALSE	FALSE
3286_A_G	3286	A	G	RdRP	Transition	0.036044	0	0.125413	-0.036044	0.089369	1	0	1	2	Absent	AF increased (>5%)	Stock + Lp only	Lp exclusive	In inoculum	Small change (5-9%)	TRUE	FALSE	TRUE	FALSE	FALSE	FALSE	TRUE	FALSE	FALSE	FALSE	FALSE
3288_T_C	3288	T	C	RdRP	Transition	0	0.09664	0	0.09664	0	0	1	0	1	New mutation	Absent	MRS only	MRS exclusive	New mutation	Small change (5-9%)	FALSE	TRUE	FALSE	TRUE	FALSE	TRUE	FALSE	FALSE	FALSE	FALSE	FALSE
3340_C_T	3340	C	T	Intergenic	Transition	0.059148	0	0.185923	-0.059148	0.126775	1	0	1	2	Absent	AF increased (>5%)	Stock + Lp only	Lp exclusive	In inoculum	Moderate change (10-19%)	TRUE	FALSE	TRUE	FALSE	FALSE	FALSE	TRUE	TRUE	FALSE	FALSE	FALSE
3342_A_G	3342	A	G	Intergenic	Transition	0.123421	0	0.156308	-0.123421	0.032887	1	0	2	3	Absent	No AF change (<5%)	Stock + Lp only	Lp exclusive	In inoculum	Moderate change (10-19%)	TRUE	FALSE	TRUE	FALSE	FALSE	FALSE	FALSE	TRUE	FALSE	FALSE	TRUE
3376_C_T	3376	C	T	Capsid	Transition	0	0	0.148546	0	0.148546	0	0	1	1	Absent	New mutation	Lp only	Lp exclusive	New mutation	Moderate change (10-19%)	FALSE	FALSE	TRUE	FALSE	TRUE	FALSE	TRUE	FALSE	FALSE	FALSE	FALSE
3412_T_A	3412	T	A	Capsid	Transversion	0	0.011393	0	0.011393	0	0	1	0	1	New mutation	Absent	MRS only	MRS exclusive	New mutation	Minimal change (<5%)	FALSE	TRUE	FALSE	TRUE	FALSE	FALSE	FALSE	FALSE	FALSE	FALSE	FALSE
3428_A_C	3428	A	C	Capsid	Transversion	0.112755	0	0.24284	-0.112755	0.130085	1	0	2	3	Absent	AF increased (>5%)	Stock + Lp only	Lp exclusive	In inoculum	Moderate change (10-19%)	TRUE	FALSE	TRUE	FALSE	FALSE	FALSE	TRUE	TRUE	FALSE	FALSE	FALSE
3436_C_T	3436	C	T	Capsid	Transition	0.044775	0	0.165803	-0.044775	0.121028	1	0	1	2	Absent	AF increased (>5%)	Stock + Lp only	Lp exclusive	In inoculum	Moderate change (10-19%)	TRUE	FALSE	TRUE	FALSE	FALSE	FALSE	TRUE	FALSE	FALSE	FALSE	FALSE
3462_A_T	3462	A	T	Capsid	Transversion	0	0.011321	0	0.011321	0	0	1	0	1	New mutation	Absent	MRS only	MRS exclusive	New mutation	Minimal change (<5%)	FALSE	TRUE	FALSE	TRUE	FALSE	FALSE	FALSE	FALSE	FALSE	FALSE	FALSE
3466_C_T	3466	C	T	Capsid	Transition	0	0	0.154545	0	0.154545	0	0	1	1	Absent	New mutation	Lp only	Lp exclusive	New mutation	Moderate change (10-19%)	FALSE	FALSE	TRUE	FALSE	TRUE	FALSE	TRUE	FALSE	FALSE	FALSE	FALSE
3482_A_T	3482	A	T	Capsid	Transversion	0	0.0117625	0.011777	0.0117625	0.011777	0	2	1	3	New mutation	New mutation	MRS + Lp only	Both treatments	New mutation	Minimal change (<5%)	FALSE	TRUE	TRUE	TRUE	TRUE	FALSE	FALSE	FALSE	FALSE	FALSE	FALSE
3496_T_G	3496	T	G	Capsid	Transversion	0	0	0.2	0	0.2	0	0	1	1	Absent	New mutation	Lp only	Lp exclusive	New mutation	Large change (>20%)	FALSE	FALSE	TRUE	FALSE	TRUE	FALSE	TRUE	FALSE	FALSE	FALSE	FALSE
3497_T_A	3497	T	A	Capsid	Transversion	0	0.014163	0	0.014163	0	0	1	0	1	New mutation	Absent	MRS only	MRS exclusive	New mutation	Minimal change (<5%)	FALSE	TRUE	FALSE	TRUE	FALSE	FALSE	FALSE	FALSE	FALSE	FALSE	FALSE
3548_T_A	3548	T	A	Capsid	Transversion	0	0	0.033408	0	0.033408	0	0	1	1	Absent	New mutation	Lp only	Lp exclusive	New mutation	Minimal change (<5%)	FALSE	FALSE	TRUE	FALSE	TRUE	FALSE	FALSE	FALSE	FALSE	FALSE	FALSE
3554_A_T	3554	A	T	Capsid	Transversion	0	0	0.012969	0	0.012969	0	0	1	1	Absent	New mutation	Lp only	Lp exclusive	New mutation	Minimal change (<5%)	FALSE	FALSE	TRUE	FALSE	TRUE	FALSE	FALSE	FALSE	FALSE	FALSE	FALSE
3571_T_A	3571	T	A	Capsid	Transversion	0	0.013471	0.013745	0.013471	0.013745	0	2	1	3	New mutation	New mutation	MRS + Lp only	Both treatments	New mutation	Minimal change (<5%)	FALSE	TRUE	TRUE	TRUE	TRUE	FALSE	FALSE	FALSE	FALSE	FALSE	FALSE
3586_C_T	3586	C	T	Capsid	Transition	0.068252	0.190356	0.038536	0.122104	-0.029716	1	2	1	4	AF increased (>5%)	No AF change (<5%)	All conditions	Both treatments	In inoculum	Moderate change (10-19%)	TRUE	TRUE	TRUE	FALSE	FALSE	TRUE	FALSE	FALSE	FALSE	FALSE	TRUE
3592_C_T	3592	C	T	Capsid	Transition	0.082447	0	0.162954	-0.082447	0.0805065	1	0	2	3	Absent	AF increased (>5%)	Stock + Lp only	Lp exclusive	In inoculum	Small change (5-9%)	TRUE	FALSE	TRUE	FALSE	FALSE	FALSE	TRUE	TRUE	FALSE	FALSE	FALSE
3603_A_T	3603	A	T	Capsid	Transversion	0	0.023177	0.022299	0.023177	0.022299	0	1	1	2	New mutation	New mutation	MRS + Lp only	Both treatments	New mutation	Minimal change (<5%)	FALSE	TRUE	TRUE	TRUE	TRUE	FALSE	FALSE	FALSE	FALSE	FALSE	FALSE
3608_A_T	3608	A	T	Capsid	Transversion	0	0.01371	0.013543	0.01371	0.013543	0	1	1	2	New mutation	New mutation	MRS + Lp only	Both treatments	New mutation	Minimal change (<5%)	FALSE	TRUE	TRUE	TRUE	TRUE	FALSE	FALSE	FALSE	FALSE	FALSE	FALSE
3621_A_T	3621	A	T	Capsid	Transversion	0	0.010249	0	0.010249	0	0	1	0	1	New mutation	Absent	MRS only	MRS exclusive	New mutation	Minimal change (<5%)	FALSE	TRUE	FALSE	TRUE	FALSE	FALSE	FALSE	FALSE	FALSE	FALSE	FALSE
3625_A_T	3625	A	T	Capsid	Transversion	0	0	0.032751	0	0.032751	0	0	1	1	Absent	New mutation	Lp only	Lp exclusive	New mutation	Minimal change (<5%)	FALSE	FALSE	TRUE	FALSE	TRUE	FALSE	FALSE	FALSE	FALSE	FALSE	FALSE
3648_C_T	3648	C	T	Capsid	Transition	0.014274	0.029586	0	0.015312	-0.014274	1	1	0	2	No AF change (<5%)	Absent	Stock + MRS only	MRS exclusive	In inoculum	Minimal change (<5%)	TRUE	TRUE	FALSE	FALSE	FALSE	FALSE	FALSE	FALSE	FALSE	TRUE	FALSE
3667_C_T	3667	C	T	Capsid	Transition	0	0.02263	0	0.02263	0	0	1	0	1	New mutation	Absent	MRS only	MRS exclusive	New mutation	Minimal change (<5%)	FALSE	TRUE	FALSE	TRUE	FALSE	FALSE	FALSE	FALSE	FALSE	FALSE	FALSE
3679_A_G	3679	A	G	Capsid	Transition	0.994456	0.994243	0.993349	-0.00021275	-0.00110675	1	4	4	9	No AF change (<5%)	No AF change (<5%)	All conditions	Both treatments	In inoculum	Minimal change (<5%)	TRUE	TRUE	TRUE	FALSE	FALSE	FALSE	FALSE	FALSE	FALSE	TRUE	TRUE
3697_G_A	3697	G	A	Capsid	Transition	0.087565	0.412181	0.177122	0.324616	0.089557	1	3	1	5	AF increased (>5%)	AF increased (>5%)	All conditions	Both treatments	In inoculum	Large change (>20%)	TRUE	TRUE	TRUE	FALSE	FALSE	TRUE	TRUE	FALSE	FALSE	FALSE	FALSE
3716_C_T	3716	C	T	Capsid	Transition	0.041992	0.19084	0	0.148848	-0.041992	1	1	0	2	AF increased (>5%)	Absent	Stock + MRS only	MRS exclusive	In inoculum	Moderate change (10-19%)	TRUE	TRUE	FALSE	FALSE	FALSE	TRUE	FALSE	FALSE	FALSE	FALSE	FALSE
3770_A_T	3770	A	T	Capsid	Transversion	0	0.011835	0.0128045	0.011835	0.0128045	0	2	2	4	New mutation	New mutation	MRS + Lp only	Both treatments	New mutation	Minimal change (<5%)	FALSE	TRUE	TRUE	TRUE	TRUE	FALSE	FALSE	FALSE	FALSE	FALSE	FALSE
3777_A_T	3777	A	T	Capsid	Transversion	0	0.012974	0.03252	0.012974	0.03252	0	1	1	2	New mutation	New mutation	MRS + Lp only	Both treatments	New mutation	Minimal change (<5%)	FALSE	TRUE	TRUE	TRUE	TRUE	FALSE	FALSE	FALSE	FALSE	FALSE	FALSE
3859_A_G	3859	A	G	Capsid	Transition	0	0.997108	0	0.997108	0	0	1	0	1	New mutation	Absent	MRS only	MRS exclusive	New mutation	Large change (>20%)	FALSE	TRUE	FALSE	TRUE	FALSE	TRUE	FALSE	FALSE	FALSE	FALSE	FALSE
3922_T_A	3922	T	A	Capsid	Transversion	0.05122	0.047445	0.20678	-0.003775	0.15556	1	1	1	3	No AF change (<5%)	AF increased (>5%)	All conditions	Both treatments	In inoculum	Moderate change (10-19%)	TRUE	TRUE	TRUE	FALSE	FALSE	FALSE	TRUE	FALSE	FALSE	TRUE	FALSE
3924_T_A	3924	T	A	Capsid	Transversion	0	0	0.010792	0	0.010792	0	0	1	1	Absent	New mutation	Lp only	Lp exclusive	New mutation	Minimal change (<5%)	FALSE	FALSE	TRUE	FALSE	TRUE	FALSE	FALSE	FALSE	FALSE	FALSE	FALSE
4043_G_A	4043	G	A	Capsid	Transition	0.010579	0	0.144382	-0.010579	0.133803	1	0	1	2	Absent	AF increased (>5%)	Stock + Lp only	Lp exclusive	In inoculum	Moderate change (10-19%)	TRUE	FALSE	TRUE	FALSE	FALSE	FALSE	TRUE	FALSE	FALSE	FALSE	FALSE
4071_A_G	4071	A	G	Capsid	Transition	0	0.320388	0	0.320388	0	0	1	0	1	New mutation	Absent	MRS only	MRS exclusive	New mutation	Large change (>20%)	FALSE	TRUE	FALSE	TRUE	FALSE	TRUE	FALSE	FALSE	FALSE	FALSE	FALSE
4098_T_A	4098	T	A	Capsid	Transversion	0	0	0.0175	0	0.0175	0	0	1	1	Absent	New mutation	Lp only	Lp exclusive	New mutation	Minimal change (<5%)	FALSE	FALSE	TRUE	FALSE	TRUE	FALSE	FALSE	FALSE	FALSE	FALSE	FALSE
4099_T_C	4099	T	C	Capsid	Transition	0.013963	0.998291	0.25115	0.984328	0.237187	1	1	1	3	AF increased (>5%)	AF increased (>5%)	All conditions	Both treatments	In inoculum	Large change (>20%)	TRUE	TRUE	TRUE	FALSE	FALSE	TRUE	TRUE	FALSE	FALSE	FALSE	FALSE
4120_T_C	4120	T	C	Capsid	Transition	0.044231	0.182836	0	0.138605	-0.044231	1	1	0	2	AF increased (>5%)	Absent	Stock + MRS only	MRS exclusive	In inoculum	Moderate change (10-19%)	TRUE	TRUE	FALSE	FALSE	FALSE	TRUE	FALSE	FALSE	FALSE	FALSE	FALSE
4213_C_T	4213	C	T	Capsid	Transition	0	0.442251	0	0.442251	0	0	1	0	1	New mutation	Absent	MRS only	MRS exclusive	New mutation	Large change (>20%)	FALSE	TRUE	FALSE	TRUE	FALSE	TRUE	FALSE	FALSE	FALSE	FALSE	FALSE
4219_G_A	4219	G	A	Capsid	Transition	0	0	0.261146	0	0.261146	0	0	1	1	Absent	New mutation	Lp only	Lp exclusive	New mutation	Large change (>20%)	FALSE	FALSE	TRUE	FALSE	TRUE	FALSE	TRUE	FALSE	FALSE	FALSE	FALSE
4228_C_T	4228	C	T	Capsid	Transition	0.23999	0.706232	0.554691	0.466242	0.314701	1	4	4	9	AF increased (>5%)	AF increased (>5%)	All conditions	Both treatments	In inoculum	Large change (>20%)	TRUE	TRUE	TRUE	FALSE	FALSE	TRUE	TRUE	FALSE	FALSE	FALSE	FALSE
4248_A_T	4248	A	T	Capsid	Transversion	0	0.028481	0	0.028481	0	0	1	0	1	New mutation	Absent	MRS only	MRS exclusive	New mutation	Minimal change (<5%)	FALSE	TRUE	FALSE	TRUE	FALSE	FALSE	FALSE	FALSE	FALSE	FALSE	FALSE
4266_T_A	4266	T	A	Capsid	Transversion	0	0.011457	0.010625	0.011457	0.010625	0	1	1	2	New mutation	New mutation	MRS + Lp only	Both treatments	New mutation	Minimal change (<5%)	FALSE	TRUE	TRUE	TRUE	TRUE	FALSE	FALSE	FALSE	FALSE	FALSE	FALSE
4278_T_A	4278	T	A	Capsid	Transversion	0	0.011814	0	0.011814	0	0	1	0	1	New mutation	Absent	MRS only	MRS exclusive	New mutation	Minimal change (<5%)	FALSE	TRUE	FALSE	TRUE	FALSE	FALSE	FALSE	FALSE	FALSE	FALSE	FALSE
4290_C_A	4290	C	A	Capsid	Transversion	0	0.4916	0	0.4916	0	0	1	0	1	New mutation	Absent	MRS only	MRS exclusive	New mutation	Large change (>20%)	FALSE	TRUE	FALSE	TRUE	FALSE	TRUE	FALSE	FALSE	FALSE	FALSE	FALSE
4291_G_A	4291	G	A	Capsid	Transition	0.095768	0	0.169289	-0.095768	0.0735205	1	0	2	3	Absent	AF increased (>5%)	Stock + Lp only	Lp exclusive	In inoculum	Small change (5-9%)	TRUE	FALSE	TRUE	FALSE	FALSE	FALSE	TRUE	TRUE	FALSE	FALSE	FALSE
4337_A_G	4337	A	G	Capsid	Transition	0	0	0.148734	0	0.148734	0	0	1	1	Absent	New mutation	Lp only	Lp exclusive	New mutation	Moderate change (10-19%)	FALSE	FALSE	TRUE	FALSE	TRUE	FALSE	TRUE	FALSE	FALSE	FALSE	FALSE
4414_C_T	4414	C	T	Capsid	Transition	0.047559	0	0.170213	-0.047559	0.122654	1	0	1	2	Absent	AF increased (>5%)	Stock + Lp only	Lp exclusive	In inoculum	Moderate change (10-19%)	TRUE	FALSE	TRUE	FALSE	FALSE	FALSE	TRUE	FALSE	FALSE	FALSE	FALSE
4462_T_C	4462	T	C	Capsid	Transition	0.01661	0.014331	0	-0.002279	-0.01661	1	1	0	2	No AF change (<5%)	Absent	Stock + MRS only	MRS exclusive	In inoculum	Minimal change (<5%)	TRUE	TRUE	FALSE	FALSE	FALSE	FALSE	FALSE	FALSE	FALSE	TRUE	FALSE
4475_G_C	4475	G	C	Capsid	Transversion	0	0.704741	0	0.704741	0	0	1	0	1	New mutation	Absent	MRS only	MRS exclusive	New mutation	Large change (>20%)	FALSE	TRUE	FALSE	TRUE	FALSE	TRUE	FALSE	FALSE	FALSE	FALSE	FALSE
4507_T_C	4507	T	C	Capsid	Transition	0	0	0.055679	0	0.055679	0	0	1	1	Absent	New mutation	Lp only	Lp exclusive	New mutation	Small change (5-9%)	FALSE	FALSE	TRUE	FALSE	TRUE	FALSE	TRUE	FALSE	FALSE	FALSE	FALSE
4531_G_A	4531	G	A	Capsid	Transition	0.134887	0	0.251706	-0.134887	0.116819	1	0	2	3	Absent	AF increased (>5%)	Stock + Lp only	Lp exclusive	In inoculum	Moderate change (10-19%)	TRUE	FALSE	TRUE	FALSE	FALSE	FALSE	TRUE	TRUE	FALSE	FALSE	FALSE
4598_A_C	4598	A	C	Capsid	Transversion	0.013688	0.398671	0	0.384983	-0.013688	1	1	0	2	AF increased (>5%)	Absent	Stock + MRS only	MRS exclusive	In inoculum	Large change (>20%)	TRUE	TRUE	FALSE	FALSE	FALSE	TRUE	FALSE	FALSE	FALSE	FALSE	FALSE
4606_A_T	4606	A	T	Capsid	Transversion	0	0.011087	0	0.011087	0	0	1	0	1	New mutation	Absent	MRS only	MRS exclusive	New mutation	Minimal change (<5%)	FALSE	TRUE	FALSE	TRUE	FALSE	FALSE	FALSE	FALSE	FALSE	FALSE	FALSE
4634_C_A	4634	C	A	Capsid	Transversion	0	0	0.18706	0	0.18706	0	0	1	1	Absent	New mutation	Lp only	Lp exclusive	New mutation	Moderate change (10-19%)	FALSE	FALSE	TRUE	FALSE	TRUE	FALSE	TRUE	FALSE	FALSE	FALSE	FALSE
4663_T_C	4663	T	C	Capsid	Transition	0.060042	0.148936	0.372312	0.088894	0.31227	1	2	1	4	AF increased (>5%)	AF increased (>5%)	All conditions	Both treatments	In inoculum	Large change (>20%)	TRUE	TRUE	TRUE	FALSE	FALSE	TRUE	TRUE	FALSE	FALSE	FALSE	FALSE
4697_C_T	4697	C	T	3'UTR	Transition	0	0.239649	0.044905	0.239649	0.044905	0	2	1	3	New mutation	New mutation	MRS + Lp only	Both treatments	New mutation	Large change (>20%)	FALSE	TRUE	TRUE	TRUE	TRUE	TRUE	FALSE	FALSE	FALSE	FALSE	FALSE
4714_T_A	4714	T	A	3'UTR	Transversion	0	0.074529	0	0.074529	0	0	1	0	1	New mutation	Absent	MRS only	MRS exclusive	New mutation	Small change (5-9%)	FALSE	TRUE	FALSE	TRUE	FALSE	TRUE	FALSE	FALSE	FALSE	FALSE	FALSE
4770_A_G	4770	A	G	3'UTR	Transition	0.016814	0	0.128205	-0.016814	0.111391	1	0	1	2	Absent	AF increased (>5%)	Stock + Lp only	Lp exclusive	In inoculum	Moderate change (10-19%)	TRUE	FALSE	TRUE	FALSE	FALSE	FALSE	TRUE	FALSE	FALSE	FALSE	FALSE
4770_A_T	4770	A	T	3'UTR	Transversion	0.013875	0	0.224299	-0.013875	0.210424	1	0	1	2	Absent	AF increased (>5%)	Stock + Lp only	Lp exclusive	In inoculum	Large change (>20%)	TRUE	FALSE	TRUE	FALSE	FALSE	FALSE	TRUE	FALSE	FALSE	FALSE	FALSE
